# Species-associated bacterial diversity increases along a gradient of habitat degradation

**DOI:** 10.1101/2024.01.04.574207

**Authors:** Elina Hanhimäki, Susanna Linna, Camila Beraldo, Mikael Englund, Uxue Rezola, Pedro Cardoso, Rose Thorogood, Marjo Saastamoinen, Anne Duplouy

## Abstract

Alterations of microbial communities have evident impacts on development, digestion, fecundity, metabolism, immunity, and diverse other biological functions of their hosts. Yet, the factors affecting microbial communities associated with wild species often remain uncharacterized. For example, the impact of the host’s habitat degradation due to anthropogenic activities has received little attention, which contrasts with the large literature showing how such habitat degradation is at least partly responsible for the on-going global patterns of macro-biodiversity erosion. Here, we use metacommunities of herbivorous insect species specialized in feeding on *Plantago lanceolata* in the fragmented landscape of the Åland Islands, Finland, as a model system to test whether and how bacterial communities associated with wild species change along a gradient of habitat degradation. We evaluated microbial species diversity and community composition in two sympatric insect species sampled from local meadow habitats with various levels of human disturbance within or around these habitats (e.g. forests, roads, agriculture fields, buildings). Counter to our expectations, we found that bacterial diversity can increase with habitat degradation, with individuals from more degraded habitats hosting more rare bacterial species. In contrast, as the dominant microbial species remain similar across habitats, the community composition and function of the microbiota persist under habitat degradation. In this system, the strength of human activities might induce changes in habitat heterogeneity rather than changes in overall habitat quality, thus allowing local insects to encounter and host more rare microbes rather than trigger local microbial extinction.
