## Supplementary material for "Species-associated bacterial diversity increases along a gradient of habitat degradation": Sup materiel Tables

### Sheet: info
Supplementary tables
Changes in hosts associated bacterial communities under habitat disturbances
Elina Hanhimäki1, Susanna Linna1, Camila Beraldo1, Mikael Eklund1, Uxue Rezola1, Pedro Cardoso2, Rose Thorogood1,3, Marjo Saastamoinen1,3, Anne Duplouy1,*
1: Organismal and Evolutionary Biology Research Program, Faculty of Biological and Environmental Sciences, The University of Helsinki, Finland
2: Finnish Museum of Natural History LUOMUS, The University of Helsinki, Finland
3: Helsinki Institute of Life Sciences, The University of Helsinki, Finland
Sheet name	Description
Table_lm_alpha	Supplementary Table x. Results of the linear model explaining alpha diversity (Shannon index, observed ASV count) of the microbiotas of M. pascuorum and M.cinxia. Significant trems (p < 0.05) in bold.
Table_indicspecies	Supplementary Table x. Indicator species analysis results: top 5 most predictive bacteria associated to microbiotas of M. cinxia and M. pascuorum from degraded and natural landscapes.

### Sheet: Table_lm_alpha
Supplementary Table x. Results of the linear model explainin alpha diversity (Shannon index, observed ASV count) of the microbiotas of M. pascuorum and M.cinxia. Significant trems (p < 0.05) in bold.
	M. pascuorum						M. cinxia
	Shannon index			Observed ASV count			Shannon index			Observed ASV count
Predictors	Estimates	95% CI	p-value	Estimates	95% CI	p-value	Estimates	95% CI	p-value	Estimates	95% CI	p-value
(Intercept)	1.64	1.13 – 2.14	<0.001	86.86	39.55 – 134.16	<0.001	3.63	3.05 – 4.21	<0.001	152.31	94.97 – 209.66	<0.001
Antrhopogenic degradation	-0.06	-1.40 – 1.28	0.929	100.98	-24.23 – 226.19	0.113	0.89	0.10 – 1.69	0.028	-9.71	-88.45 – 69.02	0.807
Commune [Finnström]							-0.57	-1.27 – 0.14	0.113	-4.19	-73.90 – 65.52	0.905
Commune [Geta]	-0.44	-1.13 – 0.24	0.202	-48.08	-112.08 – 15.93	0.14	-0.02	-1.20 – 1.17	0.978	6.34	-111.37 – 124.04	0.915
Commune [Hammarland]	-0.66	-1.17 – -0.14	0.013	-51.84	-100.08 – -3.60	0.035	-0.43	-1.25 – 0.40	0.306	62.64	-19.20 – 144.49	0.132
Commune [Jomala]	-0.55	-1.06 – -0.04	0.033	-52.92	-100.19 – -5.65	0.029	-0.77	-1.50 – -0.03	0.041	-8.54	-81.26 – 64.19	0.816
Commune [Lemland]	-0.58	-1.09 – -0.06	0.029	-57.15	-105.29 – -9.01	0.02	0.13	-0.71 – 0.96	0.766	8.24	-74.48 – 90.96	0.844
Commune [Lumparland]	-0.47	-0.98 – 0.04	0.072	-40.95	-88.75 – 6.84	0.092
Commune [Sund]	-0.39	-0.98 – 0.19	0.188	-31.83	-86.59 – 22.93	0.252	-0.51	-1.19 – 0.17	0.143	8.92	-58.72 – 76.55	0.794
Commune [Vardo]	-0.61	-1.24 – 0.02	0.059	4.55	-54.26 – 63.37	0.878
Parasite present [Yes]	NA	NA	NA	NA	NA	NA	-0.16	-0.64 – 0.31	0.503	21.84	-25.24 – 68.92	0.359
Observations	125			125			99			99
R2 / R2 adjusted	0.070 / 0.005			0.235 / 0.182			0.151 / 0.075			0.082 / 0.001

### Sheet: Table_indicspecies
Supplementary Table x. Indicator species analysis results: top 5 most predictive bacteria associated to microbiotas of M. cinxia and M. pascuorum from degraded and natural landscapes.
		ASV	Taxa	stats	p value	Abundance in Disturbed H	Abundance in Natural H
M. cinxia (total number of species 6835; selected number of species 39)	disturbed habitat (17 bacteria)	7297f0a1a3860364c5ad81105013a407	p__Proteobacteria;c__Alphaproteobacteria;o__Rhizobiales;f__Beijerinckiaceae;g__Methylobacterium-Methylorubrum;s__Methylobacterium_adhaesivum	0.274	0.0037
		4a32961da89ef54b2216df68505a8b31	p__Actinobacteriota;c__Actinobacteria;o__Kineosporiales;f__Kineosporiaceae;g__Quadrisphaera;s__uncultured_bacterium	0.255	0.0059
		195cb6f490afb0fbc8e1e6295beddd6f	p__Proteobacteria;c__Gammaproteobacteria;o__Burkholderiales;f__Oxalobacteraceae;g__Massilia	0.232	0.0177
		d565c03fa06722060a64a2157992afa2	p__Proteobacteria;c__Alphaproteobacteria;o__Rhizobiales;f__Beijerinckiaceae;g__Methylobacterium-Methylorubrum;s__Methylobacterium_adhaesivum	0.225	0.0042
		3740ed74a3a3fb16dd9fb06470d5815f	p__Actinobacteriota;c__Actinobacteria;o__Corynebacteriales;f__Nocardiaceae;g__Rhodococcus	0.223	0.0253
	natural habitat (22 bacteria)	fa0c026a64c0b36a0ac6add6c5133de8	p__Proteobacteria;c__Gammaproteobacteria;o__Burkholderiales;f__Oxalobacteraceae;g__Massilia	0.232	0.0032
		90bb1833ce9039a112fc221de99efd0a	p__Proteobacteria;c__Gammaproteobacteria;o__Pasteurellales;f__Pasteurellaceae;g__Haemophilus	0.226	0.0141
		6bc375e3a22d7f5a9285a5d3f1ce0d7f	p__Armatimonadota;c__Armatimonadia;o__Armatimonadales;f__Armatimonadales;g__Armatimonadales	0.22	0.0066
		f1a82d8b2f7ace9ee66b116f9af64fe1	p__Proteobacteria;c__Gammaproteobacteria;o__Pseudomonadales;f__Pseudomonadaceae;g__Pseudomonas	0.216	0.0004
		a90d87df2f519e995a6cb1da8816046f	p__Proteobacteria;c__Gammaproteobacteria;o__Burkholderiales;f__Oxalobacteraceae	0.212	0.0032
M. pascuorum (total number of species 3076; selected number of species 100)	disturbed habitat (97 bacteria)	4460507f5516e6753bd6091cdf000f3b	d__Bacteria; p__Proteobacteria; c__Alphaproteobacteria; o__Rickettsiales; f__Rickettsiaceae; g__Rickettsia; s__uncultured_bacterium	0.3	0.0024
		909a6647f3a35c39a571e6b4f01a6e41	d__Bacteria; p__Proteobacteria; c__Alphaproteobacteria; o__Rickettsiales; f__Rickettsiaceae; g__Rickettsia; s__uncultured_bacterium	0.285	0.0077
		d7f50974181726346214f8d737b072f8	d__Bacteria; p__Proteobacteria; c__Alphaproteobacteria; o__Rickettsiales; f__Rickettsiaceae	0.284	0.0081
		f1987d35f0a6a07543fc412f28ff3384	d__Bacteria; p__Proteobacteria; c__Alphaproteobacteria; o__Rickettsiales; f__Rickettsiaceae	0.281	0.0002
		fa758060d23f225f81c0c8ab5792e977	d__Bacteria; p__Actinobacteriota; c__Actinobacteria; o__Micrococcales; f__Microbacteriaceae; g__Curtobacterium	0.27	0.0017
	natural habitat (3 bacteria)	5ed42d8b3585b5824bd08ab31298a4a4	d__Bacteria; p__Proteobacteria; c__Alphaproteobacteria; o__Rickettsiales; f__Anaplasmataceae; g__Wolbachia	0.302	0.0048
		0f9e72137cfb5846ed2cdfdb26316fd3	d__Bacteria; p__Proteobacteria; c__Gammaproteobacteria; o__Enterobacterales; f__Pectobacteriaceae; g__Sodalis	0.255	0.0052
		fa48c49357ee569e4c4fa5033d9574ae	d__Bacteria; p__Proteobacteria; c__Alphaproteobacteria; o__Rickettsiales; f__Rickettsiaceae; g__Rickettsia; s__Rickettsia_bellii	0.231	0.0335

### Sheet: Table_adonis2_picrust2
Table y. q2-picrust2 PERMANOVA results of β-diversity analyses (Bray-Curtis) for M. cinxia and M. pascuorum. Significant p-values shown as bold.
		Df	SumOfSqs	R2	F	Pr(>F)	Betadiesper permutest (p-value)
M. cinxia	Habitat disturbance	1	0.02097	0.02132	2.1775	0.093	0.953
	Commune	6	0.08175	0.08314	1.4149	0.116	0.013
	Presence of parasite	1	0.01396	0.0142	1.4499	0.197	0.144
	Residual	90	0.86666	0.88134
	Total	98	0.98334	1
M. pascuorum	Habitat disturbance	1	0.3307	0.05251	8.4828	0.001	0.131
	Commune	7	1.4452	0.22949	5.2966	0.001	0.019
	Residual	116	4.5216	0.71801
	Total	124	6.2974	1
